# Comparative genomics of a poinsettia-associated phytoplasma and functional validation of its SAP11-homologous effectors that induce plant branching

**DOI:** 10.1101/2025.10.17.683024

**Authors:** Shen-Chian Pei, Nian-Pu Li, Ting-Ting Li, Ya-Ching Yang, Ting-Hsuan Hung, Chih-Horng Kuo

**Author notes:** Correspondence: Ting-Hsuan Hung;, Chih-Horng Kuo. Email: Shen-Chian Pei, Nian-Pu Li, Ting-Ting Li, Ya-Ching Yang, Ting-Hsuan Hung, Chih-Horng Kuo.

## Abstract

Phytoplasmas are insect-transmitted plant pathogens that manipulate host development through secreted effector proteins. While they are notorious for causing agricultural losses, in the ornamental plant poinsettia (*Euphorbia pulcherrima*), phytoplasma infection is uniquely harnessed to induce the commercially desirable free-branching trait. However, the effectors responsible for this phenotype have remained unknown. To address this question, we sequenced and analyzed the genome of ‘*Candidatus* Phytoplasma pruni’ PR2021, a strain associated with the high-branching cultivar Princettia Pink. Comparative genomics confirmed its species assignment and revealed an unusual effector repertoire. PR2021 lacks most previously described effectors but encodes two distinct SAP11 homologs, a family of effectors known to induce plant branching. Genomic context analysis showed that one homolog is located within a potential mobile unit (PMU) and is nearly identical to the SAP11 of the distantly related ‘*Ca*. P. asteris’, while the other is located outside PMU regions and is divergent in sequence and predicted structure. Functional assays using *Agrobacterium*-mediated transient expression in *Nicotiana benthamiana* demonstrated that each homolog independently induced significant branching, whereas co-expression did not enhance the phenotype, indicating overlapping functions. These findings establish a direct connection between poinsettia branching and SAP11-homologous effectors, providing the first experimental evidence linking phytoplasma effector activity to this horticulturally important trait. This work expands understanding of phytoplasma effector diversity and mobility, while offering a functional framework for developing pathogen-free strategies to modulate ornamental plant architecture.

**IMPACT STATEMENT:** Phytoplasmas are uncultivated bacterial pathogens that reprogram host development through secreted effectors. While they are notorious for causing agricultural losses, phytoplasma infection is uniquely harnessed to induce the desirable free-branching trait in poinsettia, although the molecular basis has remained unresolved. Through analysis of the complete genome of ‘*Candidatus* Phytoplasma pruni’ PR2021, a strain associated with a high-branching cultivar, we identified two SAP11-homologous effectors with contrasting genomic and evolutionary contexts. One appears vertically inherited and divergent from previously characterized homologs, whereas the other is embedded in a potential mobile unit and likely acquired through horizontal transfer. Importantly, both homologs induce branching despite substantial sequence divergence. Taken together, this work advances understanding of phytoplasma genome evolution and effector diversity, while providing experimental evidence that links effector function to host developmental manipulation. Beyond its horticultural relevance, it illustrates how horizontal gene transfer and lineage-specific retention shape phytoplasma effector complements, offering a foundation for future efforts to dissect and re-engineer effector–host interactions.

**DATA SUMMARY:** All genome assemblies analyzed in this study were obtained from the National Center for Biotechnology Information (NCBI) Genome Database. The accession numbers are provided in Table S1.
