## Supplementary material for "Comparative genomics of a poinsettia-associated phytoplasma and functional validation of its SAP11-homologous effectors that induce plant branching": Table S1

### Sheet: Sheet1
Accession	Assembly status	Assembly size (bp)	Contig count	Contig N50 (bp)	Species (NCBI)	Strain
GCA_029746895.1	Complete Genome	709895	2	705138	Candidatus Phytoplasma pruni	PR2021
GCA_000009845.1	Complete Genome	853092	1	853092	Onion yellows phytoplasma OY-M	onion yellows
GCA_000012225.1	Complete Genome	723970	5	706569	Aster yellows witches'-broom phytoplasma AYWB	AYWB
GCA_000026205.1	Complete Genome	601943	1	601943	Candidatus Phytoplasma mali	AT
GCA_000069925.1	Complete Genome	879959	1	879959	Candidatus Phytoplasma australiense
GCA_000300695.1	Contig	597245	197	12309	Italian clover phyllody phytoplasma str. MA1	MA1
GCA_000309405.1	Contig	647754	272	6572	Vaccinium witches'-broom phytoplasma str. VAC	VAC
GCA_000309465.1	Contig	631440	185	8188	Poinsettia branch-inducing phytoplasma str. JR1	JR1
GCA_000309485.1	Contig	583806	158	7972	Milkweed yellows phytoplasma str. MW1	MW1
GCA_000364425.1	Contig	566694	14	71463	Peanut witches'-broom phytoplasma NTU2011	NTU2011
GCA_000397185.1	Complete Genome	959779	1	959779	Strawberry lethal yellows phytoplasma (CPA) str. NZSb11	NZSb11
GCA_000495255.1	Contig	611462	6	345813	Candidatus Phytoplasma tritici
GCA_000744065.1	Contig	739592	170	10878	Chrysanthemum coronarium' phytoplasma	OY-V
GCA_000803325.1	Contig	659699	252	6555	Chrysanthemum yellows phytoplasma	CYP
GCA_000970375.1	Chromosome	570238	128	9757	Candidatus Phytoplasma solani	284/09
GCA_000970395.1	Chromosome	545458	298	4036	Candidatus Phytoplasma solani	231/09
GCA_001189415.1	Contig	345965	78	5782	Candidatus Phytoplasma phoenicium	SA213
GCA_001277135.1	Contig	598511	46	38825	Candidatus Phytoplasma pruni	CX
GCA_001307505.2	Complete Genome	639808	2	635584	Candidatus Phytoplasma australasiaticum subsp. taiwanense	NCHU2014
GCA_001578535.1	Contig	533195	28	24446	Candidatus Phytoplasma oryzae	Mbita1
GCA_001623385.2	Scaffold	687137	36	36222	Phytoplasma sp. Vc33	Vc33
GCA_001712875.1	Complete Genome	576118	1	576118	Maize bushy stunt phytoplasma	M3
GCA_001866375.1	Contig	599264	8	163230	Rice orange leaf phytoplasma	LD1
GCA_002009625.1	Contig	474669	98	15999	Candidatus Phytoplasma citri	WBDL
GCA_002554195.1	Contig	652092	75	21929	New Jersey aster yellows phytoplasma	NJAY
GCA_002968365.1	Contig	541091	134	4916	Candidatus Phytoplasma phoenicium	ChiP
GCA_003181115.1	Contig	743598	5	373899	Brassica napus' phytoplasma	TW1
GCA_003263355.1	Contig	484488	9	113482	Candidatus Phytoplasma oryzae	NGS-S10
GCA_003640545.1	Complete Genome	750803	1	750803	Candidatus Phytoplasma ziziphi	Jwb-nky
GCA_003698095.1	Contig	821322	19	76256	Candidatus Phytoplasma solani	SA-1
GCA_004214875.1	Complete Genome	603949	2	600116	Catharanthus roseus' aster yellows phytoplasma	De Villa
GCA_005093185.1	Contig	824596	8	166437	Periwinkle leaf yellowing phytoplasma	DY2014
GCA_005774685.2	Contig	486105	18	69355	Texas Phoenix palm phytoplasma	ACPD
GCA_007821455.1	Contig	474136	16	40003	Candidatus Phytoplasma pini	MDPP
GCA_009268075.1	Scaffold	483935	23	79195	Cynodon dactylon' phytoplasma	LW01
GCA_009268105.1	Scaffold	505173	29	32250	Candidatus Phytoplasma sacchari	SCGS
GCA_012519065.1	Contig	1115709	199	7102	Phytoplasma sp.	AS23ysBPME_113
GCA_013372025.1	Complete Genome	829546	1	829546	Rapeseed phyllody phytoplasma	RP166
GCA_013391955.1	Contig	790517	67	31273	Candidatus Phytoplasma pruni	ChTDIII
GCA_015100165.3	Complete Genome	614574	1	614574	Candidatus Phytoplasma asiaticum	PR34
GCA_015239935.3	Complete Genome	588746	1	588746	Candidatus Phytoplasma australasiaticum subsp. australasiaticum	PR08
GCA_016876135.2	Contig	751949	21	53848	Candidatus Phytoplasma meliae	ChTYXIII-Mo
GCA_018024475.1	Complete Genome	769143	1	769143	Candidatus Phytoplasma luffae	NCHU2019
GCA_018274325.1	Contig	627584	33	82058	Fragaria x ananassa' phyllody phytoplasma	StrPh-Cl
GCA_018283495.1	Contig	554025	20	65478	Santalum album' aster yellows phytoplasma	SW86
GCA_018327665.1	Contig	597775	36	65265	Hydrangea phyllody phytoplasma	HP
GCA_018390775.2	Contig	553228	60	30531	Sesame phyllody phytoplasma	SS02
GCA_018598675.1	Contig	833199	1404	4815	Elaeagnus angustifolia' witches'-broom phytoplasma	TBZ1
GCA_019396865.1	Complete Genome	891641	1	891641	Paulownia witches'-broom phytoplasma	Zhengzhou
GCA_019646075.1	Contig	228345	750	259	Prunus persica' phytoplasma PP2	PP2
GCA_019841745.1	Contig	762261	2328	255	Candidatus Phytoplasma australiense	Tabriz.2
GCA_020312115.2	Contig	943745	153	18878	Candidatus Phytoplasma sp. AldY-WA1	AldY-WA1
GCA_020714625.1	Complete Genome	622358	1	622358	Mulberry dwarf phytoplasma	MDGZ-01
GCA_022058185.1	Complete Genome	764108	1	764108	Candidatus Phytoplasma ziziphi	Hebei-2018
GCA_022343605.1	Contig	518942	2052	238	Candidatus Phytoplasma mali	Tabriz.1
GCA_023934045.1	Complete Genome	654223	1	654223	Candidatus Phytoplasma vitis	CH
GCA_024425255.1	Scaffold	560297	32	37285	Candidatus Phytoplasma australasiaticum subsp. australasiaticum	o4P
GCA_024425275.1	Scaffold	558234	36	30585	Candidatus Phytoplasma australasiaticum subsp. ipomoeae	o7C
GCA_024586395.1	Scaffold	588767	19	103256	Candidatus Phytoplasma pruni	ZT3-1
GCA_026245995.1	Contig	858965	1496	4450	Candidatus Phytoplasma australiense	Tabriz.4
GCA_026821955.1	Complete Genome	762251	1	762251	Candidatus Phytoplasma rubi	RS
GCA_027594465.1	Complete Genome	541927	2	538951	Candidatus Phytoplasma sacchari	SCWL1
GCA_027945135.1	Complete Genome	511268	1	511268	Candidatus Phytoplasma oryzae	HN2022
GCA_028595955.1	Contig	512902	71	78175	Columbia Basin potato purple top phytoplasma	CBPPT1
GCA_029457555.1	Complete Genome	670073	1	670073	Candidatus Phytoplasma citri	TB2022
GCA_030127385.1	Complete Genome	498922	1	498922	Candidatus Phytoplasma cynodontis	GY2015
GCA_030544865.1	Complete Genome	637217	2	632992	Candidatus Phytoplasma australasiaticum	NCHU2022
GCA_030586665.1	Scaffold	561556	41	26073	Candidatus Phytoplasma australasiaticum subsp. ipomoeae	BAWM-312
GCA_030586685.1	Scaffold	559416	40	23720	Candidatus Phytoplasma australasiaticum subsp. ipomoeae	BAWM-174
GCA_030586705.1	Scaffold	670520	92	37269	Candidatus Phytoplasma australasiaticum subsp. ipomoeae	BAWM-301
GCA_030586715.1	Scaffold	556003	30	35342	Candidatus Phytoplasma australasiaticum subsp. ipomoeae	BAWM-250
GCA_030586785.1	Scaffold	561377	59	22209	Candidatus Phytoplasma fabacearum	BAWM-028
GCA_030586805.1	Scaffold	568901	52	22864	Candidatus Phytoplasma fabacearum	BAWM-027
GCA_030586815.1	Scaffold	876297	131	15918	Candidatus Phytoplasma planchoniae	BAWM-156b
GCA_030586845.1	Scaffold	574701	61	15953	Candidatus Phytoplasma bonamiae	BAWM-225
GCA_030586865.1	Scaffold	534563	63	15414	Candidatus Phytoplasma crotalariae	BAWM-OMN-P53
GCA_030586885.1	Scaffold	549631	39	26939	Candidatus Phytoplasma australasiaticum subsp. australasiaticum	BAWM-AUS-TBB
GCA_030586905.1	Scaffold	629394	61	27732	Candidatus Phytoplasma fabacearum	BAWM-025
GCA_030586915.1	Scaffold	588580	60	17492	Vigna radiata' phytoplasma	BAWM-TWN
GCA_030586945.1	Scaffold	575928	52	24091	Candidatus Phytoplasma australasiaticum subsp. australasiaticum	BAWM-OMN-P3
GCA_030586965.1	Scaffold	587003	57	23772	Candidatus Phytoplasma australasiaticum subsp. australasiaticum	BAWM-OMN-P26
GCA_030586975.1	Scaffold	639459	83	15975	Candidatus Phytoplasma gossypii	BAWM-BFA-CoWB
GCA_030586985.1	Scaffold	555608	40	24092	Candidatus Phytoplasma australasiaticum subsp. australasiaticum	BAWM-206
GCA_030587015.1	Scaffold	553923	36	31248	Candidatus Phytoplasma australasiaticum subsp. australasiaticum	BAWM-246
GCA_030587035.1	Scaffold	552385	31	36512	Candidatus Phytoplasma australasiaticum subsp. australasiaticum	BAWM-260
GCA_030587065.1	Scaffold	542717	35	31343	Candidatus Phytoplasma australasiaticum subsp. australasiaticum	BAWM-181
GCA_030587075.1	Scaffold	552344	36	29468	Candidatus Phytoplasma australasiaticum subsp. australasiaticum	BAWM-176
GCA_030587105.1	Scaffold	557567	50	23298	Candidatus Phytoplasma australasiaticum subsp. australasiaticum	BAWM-058
GCA_030587125.1	Scaffold	576950	36	35373	Candidatus Phytoplasma australasiaticum subsp. australasiaticum	BAWM-003
GCA_030587135.1	Scaffold	545142	28	33554	Candidatus Phytoplasma australasiaticum subsp. australasiaticum	BAWM-055
GCA_030587165.1	Scaffold	503462	78	12049	Candidatus Phytoplasma asiaticum	BAWM-CHN-EU009551
GCA_030587175.1	Scaffold	495918	77	10092	Candidatus Phytoplasma asiaticum	BAWM-CHN-EU009550
GCA_030587205.1	Scaffold	549455	34	33364	Candidatus Phytoplasma australasiaticum subsp. taiwanense	BAWM-THA-CLP
GCA_030587215.1	Contig	505682	168	3516	Candidatus Phytoplasma citri	BAWM-OMN-WBDL
GCA_030587225.1	Scaffold	507502	106	8578	Candidatus Phytoplasma citri	BAWM-OMN-P210
GCA_030588185.1	Scaffold	504639	25	78115	Candidatus Phytoplasma melaleucae	BAWM-155c
GCA_030686925.1	Complete Genome	834303	1	834303	Candidatus Phytoplasma asteris	QS2022
GCA_031326065.1	Complete Genome	633005	1	633005	Candidatus Phytoplasma australasiaticum	WF_GM2021
GCA_032884535.1	Scaffold	532256	30	25783	Pigeon pea little leaf phytoplasma	BAWM-350
GCA_032884545.1	Scaffold	463752	13	76728	Candidatus Phytoplasma melaleucae	BAWM-354A
GCA_032884575.1	Scaffold	523215	15	56632	Candidatus Phytoplasma stylosanthis	VPRI 43683
GCA_032884585.1	Scaffold	603040	28	40153	Candidatus Phytoplasma australasiaticum subsp. ipomoeae	BAWM-351
GCA_032884595.1	Scaffold	563045	40	26792	Candidatus Phytoplasma australasiaticum subsp. ipomoeae	BAWM-352
GCA_032884735.1	Scaffold	549173	30	42035	Candidatus Phytoplasma australasiaticum subsp. ipomoeae	BAWM-349
GCA_032884755.1	Scaffold	655838	220	8458	Candidatus Phytoplasma australasiaticum	BAWM-343A
GCA_032884775.1	Scaffold	667204	215	6481	Candidatus Phytoplasma stylosanthis	BAWM-342B
GCA_032884785.1	Scaffold	617998	143	10072	Candidatus Phytoplasma australasiaticum	BAWM-339
GCA_032884815.1	Scaffold	578701	92	16490	Candidatus Phytoplasma australasiaticum subsp. ipomoeae	BAWM-340
GCA_032884915.1	Scaffold	639627	148	17729	Candidatus Phytoplasma australasiaticum	BAWM-338
GCA_032884955.1	Scaffold	569885	28	56221	Candidatus Phytoplasma vignae	BAWM-336
GCA_032884965.1	Scaffold	616316	157	12568	Candidatus Phytoplasma australasiaticum subsp. ipomoeae	BAWM-331
GCA_032884975.1	Scaffold	692492	195	13000	Candidatus Phytoplasma australasiaticum	BAWM-332
GCA_032885015.1	Scaffold	586672	84	28219	Candidatus Phytoplasma australasiaticum subsp. ipomoeae	BAWM-328
GCA_032885135.1	Scaffold	466782	492	945	Candidatus Phytoplasma australasiaticum	BAWM-324
GCA_032885155.1	Scaffold	712943	176	15503	Pigeon pea little leaf phytoplasma	BAWM-323
GCA_032885165.1	Scaffold	594522	219	4489	Pigeon pea little leaf phytoplasma	BAWM-321
GCA_032885195.1	Scaffold	694508	184	8054	Candidatus Phytoplasma australasiaticum	BAWM-319
GCA_032885235.1	Scaffold	1086521	613	3041	Candidatus Phytoplasma australasiaticum subsp. ipomoeae	BAWM-315
GCA_032885335.1	Scaffold	773355	195	27889	Candidatus Phytoplasma australasiaticum subsp. ipomoeae	BAWM-314
GCA_032885355.1	Scaffold	949379	268	16217	Candidatus Phytoplasma australasiaticum subsp. ipomoeae	BAWM-313
GCA_032885375.1	Scaffold	561225	49	40307	Candidatus Phytoplasma australasiaticum subsp. ipomoeae	BAWM-311
GCA_032885455.1	Scaffold	643280	145	15917	Candidatus Phytoplasma australasiaticum subsp. ipomoeae	BAWM-310
GCA_032885465.1	Contig	570439	484	1322	Candidatus Phytoplasma australasiaticum	BAWM-306
GCA_032885475.1	Scaffold	601834	68	34325	Candidatus Phytoplasma australasiaticum subsp. ipomoeae	BAWM-303
GCA_032885485.1	Scaffold	623353	92	19225	Candidatus Phytoplasma australasiaticum	BAWM-302
GCA_032885555.1	Scaffold	705738	147	41490	Candidatus Phytoplasma australasiaticum subsp. ipomoeae	BAWM-300
GCA_032885685.1	Scaffold	767352	255	15077	Candidatus Phytoplasma australasiaticum	BAWM-298
GCA_032885715.1	Scaffold	568936	293	2644	Candidatus Phytoplasma australasiaticum	BAWM-296
GCA_032885725.1	Scaffold	988125	610	7540	Candidatus Phytoplasma australasiaticum subsp. ipomoeae	BAWM-299
GCA_032885735.1	Scaffold	617848	103	19261	Candidatus Phytoplasma australasiaticum	BAWM-295
GCA_032885795.1	Scaffold	739662	214	14926	Candidatus Phytoplasma australasiaticum	BAWM-293
GCA_032885895.1	Scaffold	687391	196	10927	Candidatus Phytoplasma australasiaticum	BAWM-291
GCA_032885905.1	Scaffold	564170	75	23250	Candidatus Phytoplasma australasiaticum	BAWM-287
GCA_032885935.1	Scaffold	735078	225	8717	Pigeon pea little leaf phytoplasma	BAWM-286
GCA_032885945.1	Contig	1319922	924	1637	Candidatus Phytoplasma australasiaticum	BAWM-290
GCA_032886075.1	Scaffold	648611	124	30586	Candidatus Phytoplasma australasiaticum subsp. ipomoeae	BAWM-284
GCA_032886095.1	Scaffold	804112	282	16187	Candidatus Phytoplasma australasiaticum	BAWM-289
GCA_032886105.1	Scaffold	560272	67	23255	Candidatus Phytoplasma australasiaticum	BAWM-285
GCA_032886155.1	Scaffold	684018	189	35575	Candidatus Phytoplasma australasiaticum	BAWM-283
GCA_032886175.1	Scaffold	613653	96	26850	Candidatus Phytoplasma australasiaticum	BAWM-282
GCA_032886195.1	Contig	475902	399	1353	Candidatus Phytoplasma australasiaticum subsp. ipomoeae	BAWM-277
GCA_032886215.1	Contig	375383	400	981	Candidatus Phytoplasma australasiaticum subsp. ipomoeae	BAWM-276
GCA_032886225.1	Scaffold	624217	166	16908	Candidatus Phytoplasma australasiaticum	BAWM-273
GCA_032886255.1	Scaffold	562088	42	31471	Candidatus Phytoplasma australasiaticum	BAWM-269
GCA_032886275.1	Contig	637997	492	1538	Candidatus Phytoplasma australasiaticum	BAWM-270
GCA_032886295.1	Scaffold	561519	68	21794	Candidatus Phytoplasma australasiaticum subsp. ipomoeae	BAWM-267
GCA_032886315.1	Scaffold	570810	57	27867	Candidatus Phytoplasma australasiaticum	BAWM-266
GCA_032886335.1	Scaffold	586654	65	44643	Candidatus Phytoplasma australasiaticum	BAWM-265
GCA_032886355.1	Scaffold	562213	57	23245	Candidatus Phytoplasma australasiaticum subsp. ipomoeae	BAWM-263
GCA_032886375.1	Scaffold	557550	52	30586	Candidatus Phytoplasma australasiaticum subsp. ipomoeae	BAWM-262
GCA_032886395.1	Scaffold	565371	55	26456	Candidatus Phytoplasma australasiaticum	BAWM-261
GCA_032886415.1	Scaffold	563824	56	24203	Candidatus Phytoplasma australasiaticum	BAWM-259
GCA_032886435.1	Scaffold	560943	60	29236	Candidatus Phytoplasma stylosanthis	BAWM-256
GCA_032886455.1	Scaffold	502289	100	8231	Candidatus Phytoplasma stylosanthis	BAWM-258
GCA_032886475.1	Contig	448309	403	1207	Candidatus Phytoplasma australasiaticum	BAWM-264
GCA_032886495.1	Scaffold	559319	36	30515	Candidatus Phytoplasma stylosanthis	BAWM-254
GCA_032886515.1	Scaffold	504360	15	116479	Candidatus Phytoplasma stylosanthis	BAWM-249
GCA_032886535.1	Scaffold	610109	108	37591	Candidatus Phytoplasma australasiaticum subsp. ipomoeae	BAWM-251
GCA_032886555.1	Scaffold	540232	35	29777	Candidatus Phytoplasma vignae	BAWM-245
GCA_032886575.1	Scaffold	631298	134	11966	Candidatus Phytoplasma australasiaticum subsp. ipomoeae	BAWM-243
GCA_032886595.1	Scaffold	594503	82	23913	Candidatus Phytoplasma australasiaticum	BAWM-237
GCA_032886615.1	Scaffold	573831	37	32155	Candidatus Phytoplasma australasiaticum	BAWM-236-TSE
GCA_032886635.1	Scaffold	661032	124	36098	Candidatus Phytoplasma australasiaticum subsp. ipomoeae	BAWM-238
GCA_032886655.1	Scaffold	561048	76	18090	Candidatus Phytoplasma australasiaticum	BAWM-235
GCA_032886675.1	Scaffold	588735	99	16380	Pigeon pea little leaf phytoplasma	BAWM-234
GCA_032886695.1	Scaffold	1053989	452	12470	Waltheria sp.' little leaf phytoplasma	BAWM-227
GCA_032886705.1	Scaffold	606868	59	27363	Candidatus Phytoplasma bonamiae	BAWM-226
GCA_032886735.1	Scaffold	560105	54	25099	Candidatus Phytoplasma australasiaticum	BAWM-217
GCA_032886745.1	Scaffold	560145	54	23493	Candidatus Phytoplasma australasiaticum	BAWM-218
GCA_032886765.1	Scaffold	576398	145	6859	Candidatus Phytoplasma australasiaticum	BAWM-214
GCA_032886795.1	Scaffold	572902	70	23297	Candidatus Phytoplasma australasiaticum	BAWM-213
GCA_032886835.1	Contig	459071	405	1293	Candidatus Phytoplasma australasiaticum	BAWM-212
GCA_032886915.1	Scaffold	558109	49	31841	Candidatus Phytoplasma australasiaticum	BAWM-209
GCA_032886935.1	Scaffold	545813	245	3121	Candidatus Phytoplasma australasiaticum	BAWM-210
GCA_032886955.1	Scaffold	585707	48	35726	Candidatus Phytoplasma australasiaticum	BAWM-211a-F3
GCA_032886995.1	Scaffold	572311	54	23298	Candidatus Phytoplasma australasiaticum	BAWM-208
GCA_032887035.1	Scaffold	557881	55	27734	Candidatus Phytoplasma australasiaticum	BAWM-207
GCA_032887095.1	Contig	581733	221	3990	Candidatus Phytoplasma australasiaticum	BAWM-204
GCA_032887115.1	Contig	465725	388	1336	Candidatus Phytoplasma australasiaticum	BAWM-205
GCA_032887135.1	Contig	321651	363	919	Candidatus Phytoplasma australasiaticum	BAWM-201
GCA_032887215.1	Contig	352472	390	940	Candidatus Phytoplasma australasiaticum	BAWM-198
GCA_032887235.1	Scaffold	608171	112	13742	Pigeon pea little leaf phytoplasma	BAWM-197
GCA_032887275.1	Scaffold	565063	153	6031	Candidatus Phytoplasma australasiaticum	BAWM-196
GCA_032887315.1	Contig	580905	180	5623	Candidatus Phytoplasma australasiaticum	BAWM-195
GCA_032887335.1	Scaffold	556375	50	28219	Candidatus Phytoplasma australasiaticum subsp. ipomoeae	BAWM-188a
GCA_032887395.1	Scaffold	600632	57	28248	Candidatus Phytoplasma australasiaticum subsp. ipomoeae	BAWM-193a-F1
GCA_032887435.1	Scaffold	556883	50	26783	Candidatus Phytoplasma australasiaticum subsp. ipomoeae	BAWM-187
GCA_032887495.1	Scaffold	565669	165	4924	Candidatus Phytoplasma australasiaticum	BAWM-182
GCA_032887515.1	Scaffold	547433	69	23243	Candidatus Phytoplasma australasiaticum subsp. ipomoeae	BAWM-179
GCA_032887535.1	Scaffold	537638	67	18157	Candidatus Phytoplasma australasiaticum subsp. ipomoeae	BAWM-180
GCA_032887555.1	Scaffold	572239	40	41563	Candidatus Phytoplasma australasiaticum subsp. ipomoeae	BAWM-178
GCA_032887635.1	Scaffold	591458	62	35726	Candidatus Phytoplasma australasiaticum	BAWM-177
GCA_032887655.1	Scaffold	557755	27	48719	Candidatus Phytoplasma australasiaticum subsp. ipomoeae	BAWM-172
GCA_032887675.1	Scaffold	601452	98	16373	Pigeon pea little leaf phytoplasma	BAWM-168
GCA_032887695.1	Scaffold	598340	84	16373	Pigeon pea little leaf phytoplasma	BAWM-166
GCA_032887715.1	Scaffold	614694	103	26049	Candidatus Phytoplasma australasiaticum	BAWM-167
GCA_032887735.1	Scaffold	603255	99	16415	Pigeon pea little leaf phytoplasma	BAWM-165
GCA_032887755.1	Scaffold	632325	160	11781	Candidatus Phytoplasma australasiaticum subsp. ipomoeae	BAWM-164
GCA_032887775.1	Contig	380807	171	3102	Pigeon pea little leaf phytoplasma	BAWM-151
GCA_032887795.1	Scaffold	572790	64	26789	Candidatus Phytoplasma australasiaticum subsp. ipomoeae	BAWM-159
GCA_032887815.1	Scaffold	594156	77	23153	Candidatus Phytoplasma australasiaticum	BAWM-150b
GCA_032887835.1	Scaffold	519765	74	14349	Candidatus Phytoplasma australasiaticum subsp. ipomoeae	BAWM-135
GCA_032887855.1	Contig	554659	48	23534	Candidatus Phytoplasma australasiaticum	BAWM-134a
GCA_032887865.1	Scaffold	566840	74	18671	Candidatus Phytoplasma australasiaticum	BAWM-134b
GCA_032887895.1	Scaffold	550692	44	27398	Candidatus Phytoplasma australasiaticum	BAWM-132
GCA_032887915.1	Scaffold	549108	54	23298	Candidatus Phytoplasma australasiaticum	BAWM-133
GCA_032887935.1	Scaffold	554549	82	16709	Candidatus Phytoplasma australasiaticum	BAWM-131a
GCA_032887955.1	Scaffold	538084	38	31975	Candidatus Phytoplasma australasiaticum	BAWM-128
GCA_032887975.1	Scaffold	550013	45	31926	Candidatus Phytoplasma australasiaticum	BAWM-127
GCA_032887995.1	Scaffold	554227	55	24156	Candidatus Phytoplasma australasiaticum	BAWM-126
GCA_032888005.1	Scaffold	588290	59	59636	Candidatus Phytoplasma australasiaticum	BAWM-125a
GCA_032888035.1	Scaffold	512952	81	11493	Candidatus Phytoplasma australasiaticum	BAWM-124
GCA_032888055.1	Scaffold	959422	632	13581	Candidatus Phytoplasma australasiaticum	BAWM-123a
GCA_032888075.1	Scaffold	544961	45	25015	Candidatus Phytoplasma australasiaticum	BAWM-119
GCA_032888095.1	Contig	508649	84	9148	Candidatus Phytoplasma australasiaticum	BAWM-117
GCA_032888115.1	Scaffold	510386	85	9558	Candidatus Phytoplasma australasiaticum	BAWM-118
GCA_032888135.1	Scaffold	542105	45	24088	Candidatus Phytoplasma australasiaticum	BAWM-116
GCA_032888155.1	Scaffold	542050	41	36176	Candidatus Phytoplasma australasiaticum	BAWM-114
GCA_032888175.1	Scaffold	560628	47	31216	Candidatus Phytoplasma australasiaticum	BAWM-113
GCA_032888195.1	Scaffold	807237	312	18936	Candidatus Phytoplasma australasiaticum subsp. ipomoeae	BAWM-081
GCA_032888215.1	Scaffold	574079	51	28949	Candidatus Phytoplasma australasiaticum	BAWM-115
GCA_032888235.1	Scaffold	766288	270	25788	Candidatus Phytoplasma australasiaticum subsp. ipomoeae	BAWM-080
GCA_032888275.1	Scaffold	662825	160	21440	Candidatus Phytoplasma australasiaticum	BAWM-073
GCA_032888295.1	Scaffold	511113	86	11868	Candidatus Phytoplasma australasiaticum subsp. ipomoeae	BAWM-060
GCA_032888315.1	Scaffold	536792	63	20576	Candidatus Phytoplasma australasiaticum subsp. ipomoeae	BAWM-063
GCA_032888335.1	Scaffold	558502	57	22814	Candidatus Phytoplasma australasiaticum	BAWM-057
GCA_032888355.1	Scaffold	543230	37	33153	Candidatus Phytoplasma australasiaticum	BAWM-056
GCA_032888375.1	Scaffold	496348	85	10658	Candidatus Phytoplasma australasiaticum subsp. ipomoeae	BAWM-054
GCA_032888385.1	Scaffold	549360	45	26406	Candidatus Phytoplasma australasiaticum	BAWM-053
GCA_032888415.1	Scaffold	552912	46	28892	Candidatus Phytoplasma australasiaticum	BAWM-049
GCA_032888435.1	Scaffold	552208	39	44729	Candidatus Phytoplasma australasiaticum	BAWM-050
GCA_032888455.1	Scaffold	639813	145	24208	Candidatus Phytoplasma australasiaticum subsp. ipomoeae	BAWM-046
GCA_032888475.1	Scaffold	579914	201	4227	Pigeon pea little leaf phytoplasma	BAWM-043
GCA_032888495.1	Scaffold	688055	230	23174	Candidatus Phytoplasma australasiaticum subsp. ipomoeae	BAWM-045
GCA_032888515.1	Scaffold	650635	137	27933	Candidatus Phytoplasma australasiaticum subsp. ipomoeae	BAWM-041
GCA_032888535.1	Scaffold	562472	71	16311	Candidatus Phytoplasma australasiaticum subsp. ipomoeae	BAWM-042
GCA_032888555.1	Contig	427384	402	1123	Candidatus Phytoplasma australasiaticum	BAWM-037
GCA_032888575.1	Contig	548845	257	3355	Candidatus Phytoplasma australasiaticum	BAWM-001
GCA_033391615.1	Contig	625168	2	335724	Candidatus Phytoplasma pruni	6A1
GCA_035187685.1	Complete Genome	559940	2	554363	Phytoplasma sp.	ArAWB-2021
GCA_035853675.1	Contig	758186	16	101012	Conium maculatum' witches'-broom phytoplasma	CicWB-2022
GCA_036924395.2	Scaffold	480123	39	23848	Candidatus Phytoplasma prunorum	ESFY1
GCA_036924415.2	Scaffold	490930	17	112565	Candidatus Phytoplasma prunorum	LNS1
GCA_036985145.1	Contig	776015	103	45936	Paulownia witches'-broom phytoplasma	PaWB-Japan
GCA_036985165.1	Contig	609849	43	41738	Rhus yellows phytoplasma	RhY
GCA_036985185.1	Contig	641311	34	140653	Hydrangea phyllody phytoplasma	HP
GCA_037963615.1	Scaffold	550018	43	23661	Candidatus Phytoplasma australasiaticum subsp. ipomoeae	BAWM-333
GCA_037963625.1	Scaffold	659232	91	18341	Candidatus Phytoplasma fabacearum	BAWM-322
GCA_037963645.1	Scaffold	544662	37	28248	Candidatus Phytoplasma australasiaticum subsp. ipomoeae	BAWM-330
GCA_037963655.1	Scaffold	587737	85	15849	Candidatus Phytoplasma fabacearum	BAWM-026
GCA_037963665.1	Scaffold	557895	40	28958	Candidatus Phytoplasma australasiaticum subsp. ipomoeae	BAWM-082
GCA_037963715.1	Scaffold	562757	54	17400	Candidatus Phytoplasma citri	BAWM-OMN-P75
GCA_037963735.1	Scaffold	566739	52	23493	Candidatus Phytoplasma australasiaticum subsp. australasiaticum	BAWM-215
GCA_038024965.1	Complete Genome	598519	1	598519	Candidatus Phytoplasma fraxini	AshY1
GCA_038396745.1	Complete Genome	662369	2	657324	Candidatus Phytoplasma asteris	M33
GCA_038505995.1	Complete Genome	778308	2	772691	Candidatus Phytoplasma asteris	M8
GCA_040126175.1	Complete Genome	704525	1	704525	Candidatus Phytoplasma solani	GOE
GCA_041021605.1	Contig	555897	100	12606	Candidatus Phytoplasma citri	Cpc-UFV1
GCA_041276565.1	Contig	608891	57	23245	Camptotheca acuminata' phytoplasma	CaWB-YNWS
GCA_041729675.1	Complete Genome	973640	1	973640	Candidatus Phytoplasma solani	o3
GCA_041729685.1	Complete Genome	824084	1	824084	Candidatus Phytoplasma solani	c5
GCA_041729695.1	Complete Genome	751188	1	751188	Candidatus Phytoplasma solani	c4
GCA_041729705.1	Complete Genome	751320	1	751320	Candidatus Phytoplasma solani	c1
GCA_041869975.1	Contig	707036	28	49881	Candidatus Phytoplasma solani	ST19
GCA_041920595.1	Chromosome	625107	154	6533	Areca yellow leaf disease phytoplasma	AYL-HN-WN-1
GCA_041984945.1	Contig	594969	61	27186	Candidatus Phytoplasma pruni	PDA15
GCA_043420575.1	Contig	658652	20	83092	Candidatus Phytoplasma solani	STOL
GCA_045586145.1	Complete Genome	602816	1	602816	Candidatus Phytoplasma australasiaticum	SPWB
GCA_046600495.1	Scaffold	456478	15	78923	Candidatus Phytoplasma pyri	UCh_1
GCA_046896035.1	Scaffold	425433	54	23186	Candidatus Phytoplasma palmae	LY-C2
GCA_047530585.1	Contig	634631	225	19631	Candidatus Phytoplasma asteris	SPGN
GCA_047873465.1	Contig	576881	32	30886	Candidatus Phytoplasma citri	K1
GCA_000018785.1	Complete Genome	1496992	1	1496992	Acholeplasma laidlawii PG-8A	PG-8A
